# High-resolution transcriptional and morphogenetic profiling of cells from micropatterned human embryonic stem cell gastruloid cultures

**DOI:** 10.1101/2020.01.22.915777

**Authors:** Kyaw Thu Minn, Yuheng C. Fu, Shenghua He, Steven C. George, Mark A. Anastasio, Samantha A. Morris, Lilianna Solnica-Krezel

## Abstract

During mammalian gastrulation, germ layers arise and are shaped into the body plan while extraembryonic layers sustain the embryo. Human embryonic stem cells, cultured with BMP4 on extracellular matrix micro-discs, reproducibly differentiate into gastruloids, expressing markers of germ layers and extraembryonic cells with radial organization. Single-cell RNA sequencing and cross-species comparisons with mouse and cynomolgus monkey gastrulae suggest that gastruloids contain seven major cell types, including epiblast, ectoderm, mesoderm, endoderm, and extraembryonic trophoblast- and amnion-like cells. Upon gastruloid dissociation, single cells reseeded onto micro-discs were motile and aggregated with the same but segregated from distinct cell types. Ectodermal cells segregated from endodermal and extraembryonic cells but mixed with mesodermal cells. Our work demonstrates that the gastruloid system supports primate-specific features of embryogenesis, and that gastruloid cells exhibit evolutionarily conserved sorting behaviors. This work generates a resource for transcriptomes of human extraembryonic and embryonic germ layers differentiated in a stereotyped arrangement.
