## Supplemental Table 1 for "High-resolution transcriptional and morphogenetic profiling of cells from micropatterned human embryonic stem cell gastruloid cultures"

### Sheet: Table S2. Differentially expres
	p_val	avg_logFC	pct.1	pct.2	p_val_adj	cluster	gene
CRABP2	5.79e-91	0.817633	0.996	0.983	1.16e-87	Ectoderm	CRABP2
NNAT	4.66e-76	0.700335	0.901	0.691	9.32e-73	Ectoderm	NNAT
GPC3	5.28e-69	0.833267	0.875	0.623	1.06e-65	Ectoderm	GPC3
VIM	7.8e-64	1.06882	0.963	0.866	1.56e-60	Ectoderm	VIM
SOX2	5.03e-62	0.669778	0.908	0.623	1.01e-58	Ectoderm	SOX2
FXYD6	2.07e-61	0.408131	0.861	0.609	4.13e-58	Ectoderm	FXYD6
SFRP1	5.77e-58	0.663698	0.817	0.502	1.15e-54	Ectoderm	SFRP1
C1orf21	1.64e-54	0.428966	0.795	0.469	3.28e-51	Ectoderm	C1orf21
MDK	8.74e-52	0.466015	1	1	1.75e-48	Ectoderm	MDK
TUBA1A	6.25e-48	0.559682	1	1	1.25e-44	Ectoderm	TUBA1A
DLK1	2.75e-46	1.43715	0.648	0.407	5.49e-43	Ectoderm	DLK1
TTYH1	1.4e-45	0.34273	0.696	0.416	2.79e-42	Ectoderm	TTYH1
FRZB	5.17e-45	0.384291	0.718	0.471	1.03e-41	Ectoderm	FRZB
PTN	9.54e-45	0.746506	0.927	0.851	1.91e-41	Ectoderm	PTN
FST	8.51e-42	0.731709	0.971	0.88	1.7e-38	Ectoderm	FST
CLU	3.32e-36	0.808401	0.842	0.788	6.64e-33	Ectoderm	CLU
TFPI	4.54e-36	0.610801	0.612	0.386	9.07e-33	Ectoderm	TFPI
PAMR1	2.33e-34	0.265321	0.505	0.259	4.66e-31	Ectoderm	PAMR1
BTG1	2.54e-34	0.341902	0.912	0.817	5.07e-31	Ectoderm	BTG1
MEST	1.82e-32	0.325817	0.974	0.929	3.64e-29	Ectoderm	MEST
PMEL	5.62e-32	0.345846	0.846	0.723	1.12e-28	Ectoderm	PMEL
S100A4	9.89e-32	0.448245	0.769	0.597	1.98e-28	Ectoderm	S100A4
S100A13	3.35e-31	0.400761	0.963	0.946	6.7e-28	Ectoderm	S100A13
MALAT1	1e-30	0.317913	1	1	2.01e-27	Ectoderm	MALAT1
CCND1	3.66e-30	0.372606	0.974	0.899	7.33e-27	Ectoderm	CCND1
FGFR1	3.74e-30	0.309345	0.85	0.693	7.48e-27	Ectoderm	FGFR1
LITAF	6.78e-30	0.385315	0.938	0.849	1.36e-26	Ectoderm	LITAF
TMSB15A	3.99e-28	0.381341	0.985	0.95	7.98e-25	Ectoderm	TMSB15A
PPP2R2B	6.88e-28	0.281932	0.751	0.556	1.38e-24	Ectoderm	PPP2R2B
PLS3	3.87e-27	0.356214	0.901	0.777	7.75e-24	Ectoderm	PLS3
CDH6	5.49e-27	0.340681	0.505	0.287	1.1e-23	Ectoderm	CDH6
AP1S2	1.56e-26	0.382093	0.96	0.921	3.11e-23	Ectoderm	AP1S2
DPYSL3	6.5e-26	0.405419	0.832	0.719	1.3e-22	Ectoderm	DPYSL3
LIX1	1.66e-24	0.528864	0.674	0.507	3.32e-21	Ectoderm	LIX1
FGFBP3	2.14e-24	0.613042	0.821	0.703	4.28e-21	Ectoderm	FGFBP3
TNNT1	7e-24	0.353389	0.941	0.934	1.4e-20	Ectoderm	TNNT1
CCDC160	4.1e-23	0.268853	0.667	0.495	8.19e-20	Ectoderm	CCDC160
S100A6	7.68e-23	0.351401	0.678	0.491	1.54e-19	Ectoderm	S100A6
CITED2	1.02e-22	0.360467	0.96	0.902	2.03e-19	Ectoderm	CITED2
MAP1B	1.7e-21	0.452103	0.989	0.985	3.4e-18	Ectoderm	MAP1B
CPE	4.39e-21	0.395674	0.564	0.423	8.78e-18	Ectoderm	CPE
NRP2	7.04e-21	0.375034	0.63	0.427	1.41e-17	Ectoderm	NRP2
PTPRZ1	1.29e-19	0.27364	0.758	0.522	2.59e-16	Ectoderm	PTPRZ1
FEZ1	1.94e-18	0.323345	0.835	0.712	3.89e-15	Ectoderm	FEZ1
ZFP36L1	3.31e-18	0.277734	0.861	0.758	6.63e-15	Ectoderm	ZFP36L1
PRTG	3.48e-18	0.392371	0.736	0.653	6.95e-15	Ectoderm	PRTG
LOXL1	8.39e-17	0.28286	0.476	0.342	1.68e-13	Ectoderm	LOXL1
ATP2B1	1.9e-16	0.303088	0.908	0.88	3.81e-13	Ectoderm	ATP2B1
NUCB2	1.12e-15	0.278399	0.824	0.786	2.24e-12	Ectoderm	NUCB2
SPRY1	2.88e-15	0.368558	0.678	0.55	5.77e-12	Ectoderm	SPRY1
HES1	4.66e-15	0.435094	0.89	0.793	9.33e-12	Ectoderm	HES1
CNTNAP2	1.98e-14	0.338117	0.956	0.881	3.96e-11	Ectoderm	CNTNAP2
TLE4	4.8e-14	0.296035	0.864	0.786	9.6e-11	Ectoderm	TLE4
CADM1	1.31e-13	0.250628	0.601	0.477	2.62e-10	Ectoderm	CADM1
NES	1.62e-13	0.277381	0.872	0.82	3.24e-10	Ectoderm	NES
TTC3	1.71e-13	0.25596	0.758	0.708	3.42e-10	Ectoderm	TTC3
BST2	4.81e-13	0.296936	0.799	0.743	9.62e-10	Ectoderm	BST2
ID2	4.7e-12	0.303356	0.96	0.976	9.39e-09	Ectoderm	ID2
CENPF	3.53e-11	0.366376	0.985	0.976	7.06e-08	Ectoderm	CENPF
DDIT4	9.56e-11	0.376058	0.744	0.676	1.91e-07	Ectoderm	DDIT4
ENC1	2.32e-10	0.426272	0.648	0.603	4.63e-07	Ectoderm	ENC1
MMD	6.34e-10	0.265967	0.637	0.547	1.27e-06	Ectoderm	MMD
HEY1	1.36e-08	0.294383	0.451	0.361	2.72e-05	Ectoderm	HEY1
PKM	2.22e-07	0.321367	0.996	0.999	0.000443989	Ectoderm	PKM
TPBG	1.07e-06	0.264206	0.491	0.439	0.00213743	Ectoderm	TPBG
COL2A1	1.6e-06	0.253018	0.319	0.244	0.00319241	Ectoderm	COL2A1
ID3	1.7e-06	0.384435	0.996	0.995	0.003405	Ectoderm	ID3
USP44	3.76e-06	0.26789	0.729	0.692	0.00752427	Ectoderm	USP44
CYB5A	1.62e-05	0.383044	0.934	0.931	0.032304	Ectoderm	CYB5A
SAT1	1.65e-05	0.537837	0.872	0.91	0.0330698	Ectoderm	SAT1
IGFBP7	2.23e-05	0.79631	0.513	0.506	0.0446883	Ectoderm	IGFBP7
HAPLN1	2.65e-05	0.493476	0.648	0.649	0.0529847	Ectoderm	HAPLN1
LECT1	0.000176247	0.323251	0.659	0.645	0.352494	Ectoderm	LECT1
TOP2A	0.000325331	0.280702	0.945	0.931	0.650662	Ectoderm	TOP2A
LEFTY2	0.00080084	0.397116	0.454	0.454	1	Ectoderm	LEFTY2
IGFBP5	0.00104378	0.484239	0.315	0.264	1	Ectoderm	IGFBP5
RGS5	0.00132072	0.601883	0.509	0.518	1	Ectoderm	RGS5
DLX5	0.00256493	0.34054	0.458	0.444	1	Ectoderm	DLX5
TERF1	4.78e-208	1.00168	1	0.986	9.57e-205	EPI-like	TERF1
POLR3G	1.65e-195	0.929887	0.996	0.715	3.3e-192	EPI-like	POLR3G
USP441	1.43e-182	0.789054	0.985	0.626	2.85e-179	EPI-like	USP44
DPPA4	4.62e-181	0.777823	1	0.953	9.24e-178	EPI-like	DPPA4
GDF3	4.92e-159	0.950592	0.938	0.588	9.83e-156	EPI-like	GDF3
AK4	4e-152	0.579224	0.95	0.568	8e-149	EPI-like	AK4
LINC00678	2.76e-151	0.638937	0.975	0.705	5.52e-148	EPI-like	LINC00678
PLA2G16	1.93e-150	0.696173	0.996	0.861	3.86e-147	EPI-like	PLA2G16
L1TD1	7.9e-142	0.548142	1	0.991	1.58e-138	EPI-like	L1TD1
SOX21	8.78e-139	0.598003	0.948	0.584	1.76e-135	EPI-like	SOX2
RP11-1144P22.1	3.36e-136	0.682574	0.996	0.823	6.72e-133	EPI-like	RP11-1144P22.1
NQO2	1.27e-134	0.627019	0.998	0.956	2.53e-131	EPI-like	NQO2
PEBP1	8.87e-128	0.42723	1	1	1.77e-124	EPI-like	PEBP1
UGP2	7.37e-127	0.571796	1	0.982	1.47e-123	EPI-like	UGP2
TDGF1	1.86e-111	0.595719	0.992	0.896	3.71e-108	EPI-like	TDGF1
NODAL	1.62e-109	0.537852	0.929	0.668	3.24e-106	EPI-like	NODAL
PSIP1	7.05e-108	0.450631	1	0.998	1.41e-104	EPI-like	PSIP1
VSNL1	1.23e-95	0.373933	0.898	0.608	2.46e-92	EPI-like	VSNL1
PTPRZ11	5.55e-95	0.406303	0.89	0.466	1.11e-91	EPI-like	PTPRZ1
THY1	1.1e-90	0.419418	0.973	0.819	2.21e-87	EPI-like	THY1
NPM3	6.8e-90	0.408449	0.998	0.958	1.36e-86	EPI-like	NPM3
VCAN	7.44e-88	0.489223	0.95	0.78	1.49e-84	EPI-like	VCAN
POU5F1	1.8e-87	0.334308	1	0.997	3.59e-84	EPI-like	POU5F1
TUBB2B	4.7e-85	0.449768	1	0.999	9.39e-82	EPI-like	TUBB2B
SET	4.55e-82	0.3247	1	1	9.1e-79	EPI-like	SET
ZNF770	7.82e-81	0.378276	0.956	0.769	1.56e-77	EPI-like	ZNF770
CDCA7L	1.58e-79	0.338351	0.909	0.639	3.15e-76	EPI-like	CDCA7L
PPA1	4.08e-79	0.352686	1	0.99	8.16e-76	EPI-like	PPA1
CASP3	1.81e-78	0.381578	0.948	0.805	3.63e-75	EPI-like	CASP3
SCG3	1.09e-75	0.374786	0.99	0.887	2.18e-72	EPI-like	SCG3
IQGAP2	3.16e-75	0.309483	0.838	0.526	6.32e-72	EPI-like	IQGAP2
LECT11	1.89e-73	0.345839	0.842	0.599	3.78e-70	EPI-like	LECT1
PMAIP1	1.95e-73	0.431176	0.992	0.898	3.91e-70	EPI-like	PMAIP1
MYO10	7.49e-71	0.330936	0.979	0.806	1.5e-67	EPI-like	MYO10
CLU1	1.5e-69	0.360122	0.936	0.76	3e-66	EPI-like	CLU
RABGAP1L	1.64e-68	0.260368	0.711	0.357	3.28e-65	EPI-like	RABGAP1L
TUBB2A	5.97e-68	0.390212	1	0.993	1.19e-64	EPI-like	TUBB2A
ALDH3A2	1.48e-63	0.320956	0.911	0.742	2.96e-60	EPI-like	ALDH3A2
AP1S21	3.56e-63	0.334885	0.981	0.911	7.13e-60	EPI-like	AP1S2
DNMT3B	8.09e-62	0.330599	0.946	0.774	1.62e-58	EPI-like	DNMT3B
NCL	1.7e-58	0.334337	1	1	3.4e-55	EPI-like	NCL
MAD2L2	1e-57	0.28447	0.998	0.979	2.01e-54	EPI-like	MAD2L2
SFRP2	9.02e-56	0.30568	0.992	0.963	1.8e-52	EPI-like	SFRP2
EIF4EBP1	2.33e-53	0.282877	1	0.978	4.67e-50	EPI-like	EIF4EBP1
TXLNG	1.07e-50	0.26913	0.902	0.726	2.13e-47	EPI-like	TXLNG
CD9	1.39e-49	0.279826	0.983	0.908	2.79e-46	EPI-like	CD9
CKB	7.56e-48	0.28241	1	0.99	1.51e-44	EPI-like	CKB
PAK1IP1	1.43e-46	0.257197	0.967	0.857	2.85e-43	EPI-like	PAK1IP1
DPYSL31	2.37e-43	0.263923	0.881	0.695	4.74e-40	EPI-like	DPYSL3
MDN1	2.01e-41	0.258084	0.913	0.767	4.01e-38	EPI-like	MDN1
ZFP36L2	5.4e-41	0.264714	0.919	0.825	1.08e-37	EPI-like	ZFP36L2
ADSS	1.58e-40	0.252227	0.95	0.816	3.16e-37	EPI-like	ADSS
HMGN5	1.96e-40	0.261476	0.99	0.954	3.93e-37	EPI-like	HMGN5
CBR1	1.29e-36	0.269746	0.854	0.765	2.57e-33	EPI-like	CBR1
SCGB3A2	6.41e-36	0.2893	0.69	0.473	1.28e-32	EPI-like	SCGB3A2
CRABP1	7.95e-35	0.250942	0.96	0.911	1.59e-31	EPI-like	CRABP1
RPL22L1	2.45e-33	0.256613	0.996	0.985	4.91e-30	EPI-like	RPL22L1
HELLS	1.96e-32	0.25475	1	0.965	3.92e-29	EPI-like	HELLS
GLIPR1L1	1.23e-30	0.253396	0.607	0.412	2.45e-27	EPI-like	GLIPR1L1
GAL	1.03e-125	0.881485	1	0.996	2.06e-122	Mesoderm-1	GAL
RP11-149I23.3	1.82e-103	0.788904	0.891	0.574	3.64e-100	Mesoderm-1	RP11-149I23.3
SERPINE2	5e-95	0.742023	1	0.938	1e-91	Mesoderm-1	SERPINE2
NODAL1	1.35e-69	0.441367	0.906	0.677	2.71e-66	Mesoderm-1	NODAL
MIXL1	5.38e-69	0.48232	0.911	0.629	1.08e-65	Mesoderm-1	MIXL1
TUBB2A1	3.41e-67	0.414981	1	0.994	6.81e-64	Mesoderm-1	TUBB2A
CDA	2.7e-66	0.396941	0.926	0.704	5.4e-63	Mesoderm-1	CDA
HEBP2	1.12e-65	0.41929	0.987	0.933	2.23e-62	Mesoderm-1	HEBP2
LINC00458	3.01e-64	0.653078	0.819	0.552	6.02e-61	Mesoderm-1	LINC00458
TUBB2B1	8.57e-62	0.377142	1	1	1.71e-58	Mesoderm-1	TUBB2B
NEFM	1.49e-60	0.430586	0.931	0.754	2.99e-57	Mesoderm-1	NEFM
RP11-1144P22.11	1.5e-59	0.411889	0.993	0.827	2.99e-56	Mesoderm-1	RP11-1144P22.1
DDT	2.39e-59	0.370819	1	0.987	4.78e-56	Mesoderm-1	DDT
T	1.75e-55	0.361755	0.797	0.576	3.5e-52	Mesoderm-1	T
CCND2	1.11e-53	0.37748	0.98	0.867	2.22e-50	Mesoderm-1	CCND2
PDHB	1.64e-53	0.307302	1	0.992	3.28e-50	Mesoderm-1	PDHB
VAMP8	3.08e-51	0.31841	0.987	0.939	6.16e-48	Mesoderm-1	VAMP8
PLSCR1	1.11e-43	0.294289	0.931	0.784	2.22e-40	Mesoderm-1	PLSCR1
RPL22L11	2.03e-43	0.332149	1	0.984	4.05e-40	Mesoderm-1	RPL22L1
IER3	2.19e-40	0.303314	0.922	0.723	4.37e-37	Mesoderm-1	IER3
LARP7	7.02e-39	0.363735	0.984	0.973	1.4e-35	Mesoderm-1	LARP7
PCDH10	7.64e-36	0.254626	0.73	0.436	1.53e-32	Mesoderm-1	PCDH10
EOMES	1.58e-33	0.262772	0.835	0.63	3.15e-30	Mesoderm-1	EOMES
GNB4	3.86e-32	0.260776	0.737	0.482	7.71e-29	Mesoderm-1	GNB4
SPATS2L	1.48e-31	0.279949	0.967	0.865	2.96e-28	Mesoderm-1	SPATS2L
CNTNAP21	1.74e-29	0.255323	0.96	0.874	3.49e-26	Mesoderm-1	CNTNAP2
KDR	2e-29	0.262184	0.855	0.698	4e-26	Mesoderm-1	KDR
ID31	7.74e-28	0.273936	1	0.994	1.55e-24	Mesoderm-1	ID3
MESP1	3.85e-167	1.35388	0.962	0.651	7.71e-164	Mesoderm-2	MESP1
ARL4D	7.62e-160	0.845584	0.925	0.592	1.52e-156	Mesoderm-2	ARL4D
APLNR	8.45e-150	0.807215	0.92	0.48	1.69e-146	Mesoderm-2	APLNR
HAS2	1.44e-149	0.892507	0.993	0.61	2.88e-146	Mesoderm-2	HAS2
MIXL11	2.22e-133	0.862387	0.965	0.62	4.43e-130	Mesoderm-2	MIXL1
CER1	3.19e-128	1.75292	0.906	0.585	6.39e-125	Mesoderm-2	CER1
LHX1	2.59e-121	0.860447	0.786	0.254	5.18e-118	Mesoderm-2	LHX1
CALB1	7.32e-113	0.698687	0.969	0.726	1.46e-109	Mesoderm-2	CALB1
FGF17	1.21e-108	0.75891	0.878	0.55	2.42e-105	Mesoderm-2	FGF17
GATA6-AS1	1.68e-102	0.348745	0.718	0.303	3.37e-99	Mesoderm-2	GATA6-AS1
APOBEC3G	9.37e-99	0.357016	0.751	0.381	1.87e-95	Mesoderm-2	APOBEC3G
LZTS1	2.17e-98	0.425986	0.756	0.293	4.33e-95	Mesoderm-2	LZTS1
C9orf3	7.65e-95	0.378768	0.786	0.446	1.53e-91	Mesoderm-2	C9orf3
RSPO3	2.9e-94	0.583652	0.789	0.388	5.8e-91	Mesoderm-2	RSPO3
RDX	5.06e-93	0.48622	1	0.992	1.01e-89	Mesoderm-2	RDX
SNAI1	2.17e-92	0.353116	0.782	0.442	4.34e-89	Mesoderm-2	SNAI1
FOXH1	3.46e-92	0.493666	0.984	0.887	6.93e-89	Mesoderm-2	FOXH1
WNT5A	4.85e-92	0.392246	0.695	0.189	9.69e-89	Mesoderm-2	WNT5A
CA2	1.25e-91	0.587022	0.96	0.806	2.49e-88	Mesoderm-2	CA2
EIF3K	4.8e-91	0.329401	1	1	9.61e-88	Mesoderm-2	EIF3K
FABP5	5.19e-87	0.667849	1	0.996	1.04e-83	Mesoderm-2	FABP5
EOMES1	7.54e-81	0.484144	0.897	0.62	1.51e-77	Mesoderm-2	EOMES
DLL3	1.12e-80	0.456546	0.73	0.381	2.24e-77	Mesoderm-2	DLL3
MFAP4	1.19e-79	0.434975	0.908	0.686	2.39e-76	Mesoderm-2	MFAP4
FERMT2	8.73e-79	0.436118	0.986	0.881	1.75e-75	Mesoderm-2	FERMT2
LIX11	3.24e-75	0.502409	0.81	0.467	6.47e-72	Mesoderm-2	LIX1
LRRTM1	1.25e-74	0.299198	0.69	0.363	2.49e-71	Mesoderm-2	LRRTM1
H2AFY2	3.69e-72	0.413373	0.998	0.945	7.38e-69	Mesoderm-2	H2AFY2
GATA6	1.37e-71	0.349453	0.723	0.352	2.75e-68	Mesoderm-2	GATA6
HHEX	2.02e-71	0.407982	0.676	0.346	4.05e-68	Mesoderm-2	HHEX
CNKSR3	4.27e-71	0.396804	0.664	0.26	8.54e-68	Mesoderm-2	CNKSR3
MGST2	1.86e-69	0.443674	0.915	0.693	3.72e-66	Mesoderm-2	MGST2
IER31	5.48e-68	0.448382	0.944	0.72	1.1e-64	Mesoderm-2	IER3
HSPE1	4.83e-67	0.263159	1	1	9.65e-64	Mesoderm-2	HSPE1
DKK1	2.77e-66	0.596499	0.756	0.467	5.53e-63	Mesoderm-2	DKK1
SERPINE21	1.22e-61	0.473236	0.998	0.939	2.44e-58	Mesoderm-2	SERPINE2
FAM159B	9.45e-60	0.372749	0.993	0.864	1.89e-56	Mesoderm-2	FAM159B
CYP26A1	3.16e-57	0.549307	0.77	0.52	6.32e-54	Mesoderm-2	CYP26A1
PDGFRA	1.27e-56	0.29295	0.617	0.255	2.54e-53	Mesoderm-2	PDGFRA
TBX6	2.05e-56	0.34103	0.638	0.315	4.09e-53	Mesoderm-2	TBX6
NTS	4.56e-56	0.608242	1	0.99	9.11e-53	Mesoderm-2	NTS
ANP32B	2.92e-55	0.336123	1	0.988	5.84e-52	Mesoderm-2	ANP32B
DDT1	1.71e-54	0.379306	1	0.987	3.42e-51	Mesoderm-2	DDT
CD1D	1.05e-53	0.283225	0.871	0.642	2.09e-50	Mesoderm-2	CD1D
FAM24B	2.11e-53	0.281616	0.523	0.192	4.21e-50	Mesoderm-2	FAM24B
GRP	1.3e-50	0.506811	0.582	0.274	2.61e-47	Mesoderm-2	GRP
COCH	2.35e-50	0.408683	0.925	0.778	4.69e-47	Mesoderm-2	COCH
SOCS1	2.05e-49	0.332507	0.784	0.618	4.11e-46	Mesoderm-2	SOCS1
GNAI1	1.69e-44	0.275709	0.761	0.529	3.39e-41	Mesoderm-2	GNAI1
DUT	2.96e-42	0.292962	1	0.994	5.92e-39	Mesoderm-2	DUT
BNIP3	4.61e-41	0.31345	0.85	0.632	9.22e-38	Mesoderm-2	BNIP3
HVCN1	1.19e-39	0.315263	0.61	0.371	2.37e-36	Mesoderm-2	HVCN1
DDX58	1.98e-37	0.277737	0.627	0.342	3.97e-34	Mesoderm-2	DDX58
CHORDC1	3.67e-35	0.27088	0.967	0.934	7.33e-32	Mesoderm-2	CHORDC1
DDX21	5.64e-35	0.253313	0.993	0.982	1.13e-31	Mesoderm-2	DDX21
VAMP81	8.98e-35	0.263443	0.995	0.938	1.8e-31	Mesoderm-2	VAMP8
ASNS	2.16e-32	0.268914	0.962	0.901	4.31e-29	Mesoderm-2	ASNS
RPL22L12	2.59e-30	0.274138	1	0.984	5.18e-27	Mesoderm-2	RPL22L1
SPDL1	6.26e-26	0.250185	0.93	0.821	1.25e-22	Mesoderm-2	SPDL1
CMAS	9.43e-23	0.310051	0.958	0.919	1.89e-19	Mesoderm-2	CMAS
SOX17	1.6e-73	1.1311	0.988	0.601	3.21e-70	Endoderm-1	SOX17
TMSB10	2.5e-64	0.468513	1	1	5.01e-61	Endoderm-1	TMSB10
SERPINB9	2.39e-60	0.83402	1	0.864	4.78e-57	Endoderm-1	SERPINB9
FAM184A	6.68e-54	0.769114	0.908	0.511	1.34e-50	Endoderm-1	FAM184A
NCOA4	1.12e-46	0.588437	0.92	0.67	2.25e-43	Endoderm-1	NCOA4
ARHGAP24	5.07e-46	0.367091	0.81	0.339	1.01e-42	Endoderm-1	ARHGAP24
FABP51	2.12e-38	0.727893	1	0.997	4.24e-35	Endoderm-1	FABP5
MATN3	8.78e-38	0.308441	0.687	0.309	1.76e-34	Endoderm-1	MATN3
NMU	2.18e-36	0.557402	0.859	0.563	4.35e-33	Endoderm-1	NMU
MGST21	1.83e-35	0.440377	0.969	0.714	3.67e-32	Endoderm-1	MGST2
BEX1	9.01e-35	0.539792	0.988	0.923	1.8e-31	Endoderm-1	BEX1
FAM159B1	1.23e-34	0.440059	0.994	0.879	2.46e-31	Endoderm-1	FAM159B
PPFIBP2	2.88e-34	0.35932	0.675	0.224	5.75e-31	Endoderm-1	PPFIBP2
MFAP41	5.32e-33	0.527657	0.908	0.712	1.06e-29	Endoderm-1	MFAP4
LBH	1.35e-32	0.478356	0.945	0.7	2.69e-29	Endoderm-1	LBH
CDH2	6.93e-32	0.419496	0.933	0.679	1.39e-28	Endoderm-1	CDH2
TBCA	8.22e-32	0.320394	1	1	1.64e-28	Endoderm-1	TBCA
RBMS1	3.67e-31	0.370186	0.963	0.821	7.34e-28	Endoderm-1	RBMS1
UNC50	2.9e-30	0.383197	0.957	0.856	5.79e-27	Endoderm-1	UNC50
HAS21	2.99e-29	0.474031	0.945	0.657	5.99e-26	Endoderm-1	HAS2
FN1	3.73e-29	0.495702	0.951	0.735	7.47e-26	Endoderm-1	FN1
TRIM24	2.9e-28	0.405807	0.945	0.776	5.8e-25	Endoderm-1	TRIM24
TMEM123	1.36e-27	0.480086	0.951	0.87	2.72e-24	Endoderm-1	TMEM123
SRY	2.43e-27	0.274992	0.712	0.388	4.85e-24	Endoderm-1	SRY
H2AFY21	6.24e-26	0.388594	0.988	0.952	1.25e-22	Endoderm-1	H2AFY2
LIFR	9.93e-26	0.270833	0.65	0.25	1.99e-22	Endoderm-1	LIFR
CDK6	1.29e-25	0.35734	0.687	0.315	2.57e-22	Endoderm-1	CDK6
PTGR1	2.93e-25	0.489505	0.908	0.812	5.86e-22	Endoderm-1	PTGR1
PRDM1	1.1e-24	0.318425	0.675	0.333	2.2e-21	Endoderm-1	PRDM1
SSBP3	1.24e-24	0.387974	0.847	0.582	2.47e-21	Endoderm-1	SSBP3
MCC	2.76e-24	0.317324	0.724	0.381	5.51e-21	Endoderm-1	MCC
MKRN1	7.54e-24	0.365374	0.951	0.822	1.51e-20	Endoderm-1	MKRN1
GJA1	1.33e-23	0.365861	0.994	0.98	2.65e-20	Endoderm-1	GJA1
CAMKK2	1.34e-23	0.302528	0.859	0.622	2.69e-20	Endoderm-1	CAMKK2
VRTN	2.05e-23	0.360796	0.902	0.72	4.11e-20	Endoderm-1	VRTN
MAP1B1	3.38e-23	0.331861	1	0.984	6.76e-20	Endoderm-1	MAP1B
VIM1	2.58e-22	0.334652	0.982	0.869	5.17e-19	Endoderm-1	VIM
TBX3	3.43e-22	0.349053	0.871	0.517	6.85e-19	Endoderm-1	TBX3
RBP1	1.73e-21	0.344267	0.969	0.873	3.45e-18	Endoderm-1	RBP1
GNAL	2.1e-21	0.329646	0.742	0.489	4.21e-18	Endoderm-1	GNAL
FBN2	4.29e-20	0.265507	0.828	0.55	8.57e-17	Endoderm-1	FBN2
APOC1	1.49e-19	0.330993	0.994	0.975	2.97e-16	Endoderm-1	APOC1
SLC39A8	2.53e-19	0.285998	0.92	0.684	5.07e-16	Endoderm-1	SLC39A8
KIF5B	3.27e-19	0.326187	1	0.987	6.55e-16	Endoderm-1	KIF5B
QSER1	5.34e-19	0.285255	0.89	0.695	1.07e-15	Endoderm-1	QSER1
ITGB5	3.87e-18	0.318285	0.816	0.671	7.75e-15	Endoderm-1	ITGB5
STMN2	1.2e-17	0.348967	0.497	0.211	2.4e-14	Endoderm-1	STMN2
PCDH101	1.42e-17	0.310675	0.761	0.47	2.83e-14	Endoderm-1	PCDH10
GATA61	1.66e-17	0.260973	0.675	0.398	3.33e-14	Endoderm-1	GATA6
COCH1	1.71e-17	0.27038	0.933	0.795	3.42e-14	Endoderm-1	COCH
GLIPR2	1.32e-16	0.297674	0.736	0.527	2.64e-13	Endoderm-1	GLIPR2
FGF171	2.08e-16	0.272295	0.773	0.595	4.17e-13	Endoderm-1	FGF17
FERMT21	4.22e-16	0.271062	0.982	0.894	8.44e-13	Endoderm-1	FERMT2
CENPE	4.94e-16	0.466939	0.957	0.85	9.89e-13	Endoderm-1	CENPE
RHOBTB3	6.53e-15	0.303738	0.951	0.753	1.31e-11	Endoderm-1	RHOBTB3
GRB10	5.82e-14	0.256775	0.589	0.345	1.16e-10	Endoderm-1	GRB10
UBE2S	7.92e-13	0.280056	0.969	0.888	1.58e-09	Endoderm-1	UBE2S
FGFBP31	1.68e-12	0.322503	0.798	0.711	3.35e-09	Endoderm-1	FGFBP3
FOXA2	1.09e-11	0.251508	0.442	0.194	2.17e-08	Endoderm-1	FOXA2
TMSB15A1	3.04e-11	0.25496	0.982	0.952	6.09e-08	Endoderm-1	TMSB15A
PEG10	2.03e-08	0.286531	0.914	0.855	4.06e-05	Endoderm-1	PEG10
PDPN	3.98e-168	1.52693	1	0.828	7.95e-165	Endoderm-2	PDPN
TFAP2C	4.08e-144	0.844669	0.931	0.417	8.16e-141	Endoderm-2	TFAP2C
NANOS3	5.76e-137	0.588265	0.848	0.268	1.15e-133	Endoderm-2	NANOS3
SOX171	7.8e-135	0.907658	0.991	0.567	1.56e-131	Endoderm-2	SOX17
PIM2	3.51e-133	0.86683	0.968	0.672	7.01e-130	Endoderm-2	PIM2
GMPR	5.09e-130	0.73134	0.894	0.455	1.02e-126	Endoderm-2	GMPR
TCEA1	2.58e-127	0.753749	1	0.979	5.16e-124	Endoderm-2	TCEA1
CXCR4	6.8e-123	0.550003	0.825	0.292	1.36e-119	Endoderm-2	CXCR4
CEBPZ	1.85e-118	0.628796	1	0.968	3.71e-115	Endoderm-2	CEBPZ
SPSB2	4.35e-103	0.465578	0.917	0.556	8.7e-100	Endoderm-2	SPSB2
LBH1	7.99e-99	0.707205	0.968	0.675	1.6e-95	Endoderm-2	LBH
NTF3	3.22e-98	0.293114	0.736	0.293	6.44e-95	Endoderm-2	NTF3
ASRGL1	2.87e-95	0.704151	0.908	0.635	5.73e-92	Endoderm-2	ASRGL1
PLBD1	1.21e-93	0.768741	0.914	0.606	2.41e-90	Endoderm-2	PLBD1
RAB15	1.42e-91	0.47187	0.856	0.351	2.84e-88	Endoderm-2	RAB15
IFI16	2.97e-91	0.524109	0.879	0.356	5.95e-88	Endoderm-2	IFI16
COMT	9.32e-90	0.481419	0.954	0.718	1.86e-86	Endoderm-2	COMT
PRODH	3.09e-86	0.311462	0.865	0.508	6.19e-83	Endoderm-2	PRODH
POU5F11	2.78e-84	0.445352	1	0.998	5.57e-81	Endoderm-2	POU5F1
GLIPR21	4.07e-84	0.633949	0.853	0.489	8.14e-81	Endoderm-2	GLIPR2
MKRN11	4.53e-81	0.524443	0.98	0.806	9.06e-78	Endoderm-2	MKRN1
RAB3B	5.05e-81	0.512213	0.94	0.617	1.01e-77	Endoderm-2	RAB3B
DBI	1.56e-80	0.34038	1	1	3.13e-77	Endoderm-2	DBI
PYCARD	1.27e-76	0.592936	0.974	0.852	2.54e-73	Endoderm-2	PYCARD
CXCL14	1.71e-73	1.00081	0.736	0.317	3.42e-70	Endoderm-2	CXCL14
B3GNT2	2.53e-73	0.433743	0.885	0.53	5.06e-70	Endoderm-2	B3GNT2
PRKAR2B	5.23e-71	0.455989	0.776	0.326	1.05e-67	Endoderm-2	PRKAR2B
CCPG1	1.45e-70	0.556091	0.922	0.664	2.9e-67	Endoderm-2	CCPG1
TMEM64	2.25e-70	0.30093	0.842	0.425	4.49e-67	Endoderm-2	TMEM64
SOCS4	3.56e-70	0.443949	0.902	0.563	7.12e-67	Endoderm-2	SOCS4
PDCD2	5.56e-70	0.488322	0.991	0.958	1.11e-66	Endoderm-2	PDCD2
GSTA4	1.56e-65	0.380801	0.902	0.647	3.12e-62	Endoderm-2	GSTA4
DDIT41	1.83e-64	0.366861	0.914	0.646	3.67e-61	Endoderm-2	DDIT4
EPCAM	5.23e-62	0.458588	0.994	0.961	1.05e-58	Endoderm-2	EPCAM
SAT11	5.08e-61	0.711307	0.966	0.896	1.02e-57	Endoderm-2	SAT1
KIF5B1	8.81e-61	0.458973	1	0.985	1.76e-57	Endoderm-2	KIF5B
LY6E	1.11e-60	0.448159	0.997	0.963	2.23e-57	Endoderm-2	LY6E
TUBA1A1	5.14e-60	0.434417	1	1	1.03e-56	Endoderm-2	TUBA1A
NANOG	1.3e-58	0.479127	0.862	0.583	2.59e-55	Endoderm-2	NANOG
PPP1R3B	2.3e-57	0.407053	0.922	0.672	4.6e-54	Endoderm-2	PPP1R3B
SDC2	6.38e-57	0.426139	0.931	0.774	1.28e-53	Endoderm-2	SDC2
MMP2	2.39e-55	0.414327	0.839	0.558	4.78e-52	Endoderm-2	MMP2
TMSB4X	6.35e-55	0.3086	1	1	1.27e-51	Endoderm-2	TMSB4X
SNAPC1	4.03e-53	0.399409	0.894	0.685	8.07e-50	Endoderm-2	SNAPC1
CD91	5.63e-53	0.432781	0.989	0.912	1.13e-49	Endoderm-2	CD9
PCSK1N	8.87e-53	0.458158	0.707	0.376	1.77e-49	Endoderm-2	PCSK1N
SMAGP	2.22e-52	0.299092	0.874	0.586	4.44e-49	Endoderm-2	SMAGP
CA21	3.88e-51	0.341469	0.983	0.808	7.76e-48	Endoderm-2	CA2
LRRC23	2.29e-50	0.324037	0.724	0.316	4.58e-47	Endoderm-2	LRRC23
EFEMP1	7.01e-50	0.2785	0.782	0.478	1.4e-46	Endoderm-2	EFEMP1
NRK	3e-49	0.366543	0.644	0.254	6e-46	Endoderm-2	NRK
PRDX4	7.45e-49	0.3772	1	0.997	1.49e-45	Endoderm-2	PRDX4
COL4A3BP	6.11e-47	0.382715	0.917	0.779	1.22e-43	Endoderm-2	COL4A3BP
HPGD	1.59e-46	0.376342	0.807	0.446	3.19e-43	Endoderm-2	HPGD
PRTG1	2.59e-46	0.447883	0.937	0.618	5.17e-43	Endoderm-2	PRTG
PGM1	9.74e-44	0.449299	0.945	0.84	1.95e-40	Endoderm-2	PGM1
QDPR	1.64e-43	0.346724	0.922	0.772	3.28e-40	Endoderm-2	QDPR
TFAP2A	1.88e-43	0.308819	0.874	0.547	3.76e-40	Endoderm-2	TFAP2A
B2M	5.01e-43	0.342883	0.997	0.984	1e-39	Endoderm-2	B2M
USP28	5.74e-43	0.326992	0.822	0.572	1.15e-39	Endoderm-2	USP28
WASL	5.93e-43	0.368046	0.859	0.664	1.19e-39	Endoderm-2	WASL
SLC7A8	5.04e-42	0.322201	0.874	0.62	1.01e-38	Endoderm-2	SLC7A8
BICD1	5.46e-39	0.318002	0.79	0.511	1.09e-35	Endoderm-2	BICD1
STOM	1.62e-37	0.307398	0.862	0.59	3.25e-34	Endoderm-2	STOM
PRDM11	5.46e-37	0.303228	0.652	0.307	1.09e-33	Endoderm-2	PRDM1
PTAR1	5.79e-37	0.284442	0.741	0.432	1.16e-33	Endoderm-2	PTAR1
SLC3A2	5.97e-37	0.297651	0.989	0.956	1.19e-33	Endoderm-2	SLC3A2
MAP1B2	2.17e-36	0.293213	0.994	0.984	4.34e-33	Endoderm-2	MAP1B
PDHB1	7.09e-35	0.341447	0.994	0.993	1.42e-31	Endoderm-2	PDHB
WDHD1	2.16e-34	0.285204	0.851	0.647	4.32e-31	Endoderm-2	WDHD1
FAM159B2	1.41e-33	0.347433	0.983	0.871	2.82e-30	Endoderm-2	FAM159B
PNP	4.66e-33	0.297924	0.934	0.766	9.31e-30	Endoderm-2	PNP
ITGA6	1.22e-32	0.27415	0.736	0.45	2.44e-29	Endoderm-2	ITGA6
IGF1	1.41e-32	0.548661	0.546	0.205	2.82e-29	Endoderm-2	IGF1
TMEM1231	7.73e-32	0.296973	0.94	0.865	1.55e-28	Endoderm-2	TMEM123
PERP	1.77e-31	0.308913	0.98	0.923	3.55e-28	Endoderm-2	PERP
RBMS11	7.97e-31	0.27892	0.914	0.816	1.59e-27	Endoderm-2	RBMS1
PEG101	9.97e-30	0.429551	0.943	0.845	1.99e-26	Endoderm-2	PEG10
ENO2	2.8e-28	0.269317	0.73	0.528	5.6e-25	Endoderm-2	ENO2
SEMA6A	2.32e-27	0.265326	0.917	0.773	4.64e-24	Endoderm-2	SEMA6A
CRYM	2.63e-27	0.261256	0.698	0.443	5.27e-24	Endoderm-2	CRYM
LPAR4	2.73e-26	0.32069	0.649	0.424	5.47e-23	Endoderm-2	LPAR4
FGF13	1.94e-24	0.264345	0.661	0.385	3.88e-21	Endoderm-2	FGF13
NTS1	7.58e-22	0.342279	1	0.991	1.52e-18	Endoderm-2	NTS
PIFO	1.58e-19	0.252708	0.601	0.38	3.16e-16	Endoderm-2	PIFO
FAM184A1	2.78e-18	0.366117	0.713	0.508	5.57e-15	Endoderm-2	FAM184A
DMD	3.75e-18	0.284911	0.586	0.328	7.5e-15	Endoderm-2	DMD
CRHBP	6.01e-16	0.252555	0.457	0.217	1.2e-12	Endoderm-2	CRHBP
PYDC1	5.21e-11	0.305699	0.529	0.341	1.04e-07	Endoderm-2	PYDC1
EFNA1	7.54e-194	0.934844	0.985	0.418	1.51e-190	ExE-like	EFNA1
CTSV	5.33e-182	2.26489	1	0.962	1.07e-178	ExE-like	CTSV
KRT19	6.87e-182	2.0866	1	0.978	1.37e-178	ExE-like	KRT19
KRT8	8.48e-182	1.70892	1	0.996	1.7e-178	ExE-like	KRT8
TPM1	4.76e-180	1.50202	1	0.994	9.52e-177	ExE-like	TPM1
DIO3	5.48e-178	1.33777	0.958	0.414	1.1e-174	ExE-like	DIO3
KRT18	5.53e-177	1.61075	1	0.999	1.11e-173	ExE-like	KRT18
ANXA3	5.18e-174	1.01541	0.982	0.49	1.04e-170	ExE-like	ANXA3
TRIML2	8.65e-172	1.37367	0.967	0.407	1.73e-168	ExE-like	TRIML2
DBI1	3.05e-171	1.19696	1	1	6.11e-168	ExE-like	DBI
HAND1	5.79e-171	1.83965	0.991	0.655	1.16e-167	ExE-like	HAND1
BAMBI	1.36e-168	1.43312	1	0.888	2.71e-165	ExE-like	BAMBI
ISL1	4.11e-165	1.04177	0.958	0.313	8.21e-162	ExE-like	ISL1
EPCAM1	9.68e-164	1.21306	1	0.961	1.94e-160	ExE-like	EPCAM
TAGLN2	4.82e-162	1.19073	1	0.917	9.64e-159	ExE-like	TAGLN2
WLS	7.85e-162	1.08756	0.994	0.625	1.57e-158	ExE-like	WLS
MSX2	2.26e-161	1.22253	0.994	0.677	4.52e-158	ExE-like	MSX2
ATP2B11	3.77e-161	1.27953	1	0.864	7.53e-158	ExE-like	ATP2B1
EZR	4.01e-160	1.11228	1	0.941	8.01e-157	ExE-like	EZR
ITM2B	9.77e-159	1.06838	1	0.995	1.95e-155	ExE-like	ITM2B
TMEM54	1.49e-158	1.01185	0.967	0.518	2.97e-155	ExE-like	TMEM54
ANXA2	3.39e-156	1.25373	0.997	0.93	6.77e-153	ExE-like	ANXA2
MALAT11	3.59e-155	1.35029	1	1	7.19e-152	ExE-like	MALAT1
CALM2	1.19e-154	1.12865	1	1	2.37e-151	ExE-like	CALM2
RGS51	2.64e-154	1.21666	0.964	0.446	5.27e-151	ExE-like	RGS5
STOM1	6.18e-153	0.985565	0.988	0.571	1.24e-149	ExE-like	STOM
CLDN4	1.77e-149	0.603686	0.946	0.447	3.54e-146	ExE-like	CLDN4
HOXB2	3.46e-149	0.586753	0.848	0.302	6.92e-146	ExE-like	HOXB2
DOK4	5.94e-149	1.20204	0.964	0.556	1.19e-145	ExE-like	DOK4
HAPLN11	1.39e-145	1.14119	0.997	0.594	2.78e-142	ExE-like	HAPLN1
ID1	1.42e-143	1.01428	1	0.991	2.84e-140	ExE-like	ID1
DSTN	3.76e-143	0.768435	1	0.997	7.52e-140	ExE-like	DSTN
LY6E1	6.86e-141	0.980771	1	0.963	1.37e-137	ExE-like	LY6E
IGFBP71	2.35e-137	0.908867	0.917	0.442	4.7e-134	ExE-like	IGFBP7
ID21	1.42e-135	1.04051	1	0.97	2.84e-132	ExE-like	ID2
SMTNL2	1.53e-133	0.543006	0.845	0.341	3.05e-130	ExE-like	SMTNL2
GATA3	6.63e-132	0.801423	0.932	0.359	1.33e-128	ExE-like	GATA3
DLX51	2.54e-130	0.876881	0.887	0.376	5.07e-127	ExE-like	DLX5
MDK1	1.83e-129	0.697064	1	1	3.66e-126	ExE-like	MDK
GCLM	1.28e-128	0.909791	0.935	0.508	2.56e-125	ExE-like	GCLM
EPAS1	6.34e-128	0.878329	0.884	0.384	1.27e-124	ExE-like	EPAS1
HPGD1	1.62e-127	1.18861	0.935	0.428	3.24e-124	ExE-like	HPGD
NPC2	1.27e-125	0.719554	1	0.998	2.55e-122	ExE-like	NPC2
WNT6	4.08e-125	0.36705	0.777	0.258	8.16e-122	ExE-like	WNT6
TBCA1	6.39e-124	0.760804	1	1	1.28e-120	ExE-like	TBCA
S100A11	1.1e-123	0.729812	1	0.999	2.21e-120	ExE-like	S100A11
IGFBP3	1.82e-123	1.64771	0.881	0.4	3.63e-120	ExE-like	IGFBP3
SOCS3	4.46e-123	0.471076	0.842	0.329	8.93e-120	ExE-like	SOCS3
RARRES2	1.42e-121	0.845724	0.991	0.949	2.84e-118	ExE-like	RARRES2
SLC3A21	2.78e-121	0.810683	1	0.955	5.57e-118	ExE-like	SLC3A2
CXCL12	2.83e-121	0.816402	0.914	0.515	5.66e-118	ExE-like	CXCL12
TM7SF2	6.25e-121	0.672013	0.985	0.81	1.25e-117	ExE-like	TM7SF2
KRT7	2.43e-120	0.756022	0.821	0.359	4.86e-117	ExE-like	KRT7
MYL9	2.66e-120	0.893403	0.994	0.866	5.33e-117	ExE-like	MYL9
GSTO1	3.43e-120	0.756618	1	0.99	6.87e-117	ExE-like	GSTO1
MESDC2	1.39e-119	0.704706	0.988	0.949	2.78e-116	ExE-like	MESDC2
SPINT2	5e-119	0.742813	1	0.993	1e-115	ExE-like	SPINT2
SHD	2.17e-116	0.349985	0.815	0.287	4.34e-113	ExE-like	SHD
HEBP1	6.23e-116	0.644182	0.973	0.674	1.25e-112	ExE-like	HEBP1
AIF1L	1.81e-115	0.747345	0.997	0.912	3.61e-112	ExE-like	AIF1L
SLC2A3	7.13e-115	0.807356	0.988	0.859	1.43e-111	ExE-like	SLC2A3
ARHGAP29	1.28e-114	0.883471	0.949	0.612	2.57e-111	ExE-like	ARHGAP29
HOXB6	1.45e-113	0.69534	0.807	0.318	2.91e-110	ExE-like	HOXB6
CLDN6	2.54e-113	0.693762	1	0.977	5.07e-110	ExE-like	CLDN6
SLC8A1	6.84e-113	0.590705	0.786	0.19	1.37e-109	ExE-like	SLC8A1
P2RY6	9.46e-113	0.352281	0.72	0.218	1.89e-109	ExE-like	P2RY6
SESN3	1.6e-112	0.747895	0.905	0.419	3.19e-109	ExE-like	SESN3
DUSP2	1.9e-112	0.489289	0.839	0.391	3.79e-109	ExE-like	DUSP2
LYPD6B	5.44e-111	0.467502	0.836	0.345	1.09e-107	ExE-like	LYPD6B
RHOBTB31	1.51e-110	0.900413	0.973	0.733	3.02e-107	ExE-like	RHOBTB3
MYL12B	1.92e-110	0.541423	1	1	3.85e-107	ExE-like	MYL12B
CLDN10	2.36e-109	1.45237	0.946	0.737	4.72e-106	ExE-like	CLDN10
PALLD	4.77e-109	0.707635	0.881	0.388	9.55e-106	ExE-like	PALLD
GABRP	9.09e-108	0.833608	0.807	0.29	1.82e-104	ExE-like	GABRP
PPARG	8.01e-107	0.447238	0.735	0.224	1.6e-103	ExE-like	PPARG
C8orf4	2.42e-106	1.34369	0.801	0.337	4.83e-103	ExE-like	C8orf4
TSC22D1	6.99e-106	0.900168	0.985	0.912	1.4e-102	ExE-like	TSC22D1
RHOB	1.42e-105	0.626225	0.887	0.433	2.83e-102	ExE-like	RHOB
TFAP2A1	5.15e-104	0.627326	0.958	0.536	1.03e-100	ExE-like	TFAP2A
C16orf87	6.74e-104	0.67112	0.973	0.804	1.35e-100	ExE-like	C16orf87
ACKR3	1.48e-102	0.293313	0.735	0.26	2.95e-99	ExE-like	ACKR3
DLX2	1.96e-102	0.297237	0.783	0.306	3.92e-99	ExE-like	DLX2
ANXA4	4.45e-100	0.582818	0.836	0.392	8.89e-97	ExE-like	ANXA4
HSPB8	4.74e-100	0.407873	0.81	0.367	9.48e-97	ExE-like	HSPB8
OLFML3	1.67e-99	0.701968	0.979	0.754	3.35e-96	ExE-like	OLFML3
ABCG2	2.75e-98	0.509701	0.815	0.307	5.5e-95	ExE-like	ABCG2
CALD1	5.34e-97	0.650604	0.997	0.992	1.07e-93	ExE-like	CALD1
PDLIM1	3.79e-96	0.653557	0.997	0.922	7.57e-93	ExE-like	PDLIM1
TMEM37	1.12e-95	0.539006	0.863	0.468	2.24e-92	ExE-like	TMEM37
BMP4	1.14e-94	0.564453	0.905	0.483	2.29e-91	ExE-like	BMP4
ACTC1	1.5e-93	1.50337	0.955	0.782	2.99e-90	ExE-like	ACTC1
PLA2G2A	1.93e-93	1.35295	0.869	0.489	3.85e-90	ExE-like	PLA2G2A
CD99	1.96e-93	0.601112	0.991	0.879	3.92e-90	ExE-like	CD99
REXO2	6.03e-93	0.626018	0.997	0.961	1.21e-89	ExE-like	REXO2
DGCR6	2.1e-92	0.375194	0.833	0.409	4.21e-89	ExE-like	DGCR6
AHNAK	5.33e-92	0.540602	0.851	0.348	1.07e-88	ExE-like	AHNAK
UBE2J1	1.04e-91	0.5601	0.92	0.596	2.08e-88	ExE-like	UBE2J1
CAMK2N1	8.15e-90	0.479684	0.812	0.32	1.63e-86	ExE-like	CAMK2N1
AP1S1	1.18e-87	0.467361	0.973	0.85	2.36e-84	ExE-like	AP1S1
DNAJC15	1.2e-87	0.638531	0.973	0.848	2.4e-84	ExE-like	DNAJC15
NEAT1	3.17e-87	0.664769	0.854	0.379	6.33e-84	ExE-like	NEAT1
B2M1	4.42e-87	0.631934	1	0.984	8.84e-84	ExE-like	B2M
S100A10	5.24e-87	0.911402	0.961	0.869	1.05e-83	ExE-like	S100A10
CDX2	1.21e-85	0.366544	0.821	0.327	2.41e-82	ExE-like	CDX2
LRRN1	7.91e-85	0.508903	0.884	0.461	1.58e-81	ExE-like	LRRN1
TBX31	1.44e-84	0.575471	0.932	0.479	2.87e-81	ExE-like	TBX3
ENG	4.14e-84	0.300011	0.67	0.24	8.28e-81	ExE-like	ENG
PVRL2	9.95e-84	0.457894	0.976	0.813	1.99e-80	ExE-like	PVRL2
HEY11	1.05e-83	0.382885	0.777	0.307	2.11e-80	ExE-like	HEY1
LHFP	4.78e-82	0.364388	0.807	0.344	9.57e-79	ExE-like	LHFP
LRRC37B	1.07e-81	0.369535	0.875	0.473	2.13e-78	ExE-like	LRRC37B
CTSL	1.98e-81	0.747318	0.887	0.601	3.96e-78	ExE-like	CTSL
CDH1	8.89e-81	0.520918	0.94	0.649	1.78e-77	ExE-like	CDH1
HSPB1	4.87e-79	0.57774	0.997	0.993	9.73e-76	ExE-like	HSPB1
LMNA	2.93e-78	0.488213	0.917	0.61	5.87e-75	ExE-like	LMNA
WNT5B	2.85e-75	0.321622	0.869	0.436	5.7e-72	ExE-like	WNT5B
RAB25	4.85e-75	0.442658	0.97	0.774	9.7e-72	ExE-like	RAB25
NUDT4	1.29e-74	0.55988	0.902	0.687	2.57e-71	ExE-like	NUDT4
C5orf30	1.41e-74	0.474802	0.851	0.461	2.82e-71	ExE-like	C5orf30
FEZ2	2.36e-74	0.516841	0.938	0.72	4.72e-71	ExE-like	FEZ2
GGH	1.83e-73	0.455469	0.964	0.802	3.66e-70	ExE-like	GGH
PLD3	8.79e-73	0.559188	0.976	0.866	1.76e-69	ExE-like	PLD3
SMAGP1	1.32e-72	0.344457	0.917	0.581	2.65e-69	ExE-like	SMAGP
MEIS2	3.54e-72	0.531468	0.702	0.216	7.09e-69	ExE-like	MEIS2
MPZL1	5.51e-72	0.521804	0.961	0.786	1.1e-68	ExE-like	MPZL1
SDC21	8.98e-71	0.503594	0.967	0.77	1.8e-67	ExE-like	SDC2
YPEL5	3.2e-70	0.459269	0.973	0.766	6.39e-67	ExE-like	YPEL5
FDX1	3.2e-69	0.461022	0.988	0.863	6.4e-66	ExE-like	FDX1
PRSS23	7.77e-69	0.32184	0.741	0.317	1.55e-65	ExE-like	PRSS23
KALRN	1.02e-67	0.414187	0.717	0.234	2.05e-64	ExE-like	KALRN
MRS2	1.41e-67	0.570442	0.955	0.757	2.83e-64	ExE-like	MRS2
ITGB1	1.49e-67	0.469187	0.997	0.973	2.97e-64	ExE-like	ITGB1
COMT1	1.88e-67	0.354675	0.946	0.72	3.76e-64	ExE-like	COMT
H2AFJ	1.16e-66	0.565379	0.938	0.841	2.32e-63	ExE-like	H2AFJ
ERRFI1	5.76e-66	0.45388	0.789	0.356	1.15e-62	ExE-like	ERRFI1
FTL	8.19e-66	0.315034	1	1	1.64e-62	ExE-like	FTL
MAFB	9.28e-64	0.442306	0.711	0.297	1.86e-60	ExE-like	MAFB
PPIC	2.36e-62	0.281521	0.804	0.455	4.71e-59	ExE-like	PPIC
MPC2	7.23e-62	0.577131	0.991	0.948	1.45e-58	ExE-like	MPC2
CD55	2.17e-61	0.399651	0.821	0.487	4.34e-58	ExE-like	CD55
DLGAP4	1.69e-60	0.473048	0.917	0.705	3.38e-57	ExE-like	DLGAP4
EDNRB	2.85e-60	0.383652	0.771	0.443	5.71e-57	ExE-like	EDNRB
TRIM55	7.08e-60	0.400087	0.616	0.208	1.42e-56	ExE-like	TRIM55
SMARCA2	3.69e-59	0.36583	0.699	0.248	7.38e-56	ExE-like	SMARCA2
DSP	2.25e-58	0.485982	0.955	0.832	4.5e-55	ExE-like	DSP
MDFI	3.13e-57	0.342846	0.917	0.702	6.26e-54	ExE-like	MDFI
SGK1	5.27e-57	0.331636	0.717	0.313	1.05e-53	ExE-like	SGK1
MXRA8	8.12e-57	0.284163	0.643	0.27	1.62e-53	ExE-like	MXRA8
GLB1	3.85e-56	0.381449	0.887	0.565	7.71e-53	ExE-like	GLB1
SLC7A5	2.45e-55	0.437968	0.872	0.594	4.9e-52	ExE-like	SLC7A5
SELM	4.17e-55	0.552987	0.78	0.487	8.34e-52	ExE-like	SELM
RPUSD3	2.16e-53	0.440557	0.943	0.833	4.31e-50	ExE-like	RPUSD3
RAB31	2.44e-53	0.435562	0.911	0.692	4.88e-50	ExE-like	RAB31
PRDX41	6.25e-53	0.411607	0.994	0.998	1.25e-49	ExE-like	PRDX4
CCND3	1.48e-52	0.250271	0.783	0.469	2.95e-49	ExE-like	CCND3
OSBPL9	2.68e-52	0.433152	0.896	0.747	5.37e-49	ExE-like	OSBPL9
CRYM1	3.1e-52	0.277279	0.783	0.431	6.19e-49	ExE-like	CRYM
SH2D4A	1.47e-51	0.354892	0.732	0.357	2.93e-48	ExE-like	SH2D4A
RAB11FIP1	1.49e-51	0.427126	0.777	0.428	2.97e-48	ExE-like	RAB11FIP1
SPATS2L1	3.3e-51	0.439384	0.97	0.87	6.6e-48	ExE-like	SPATS2L
GADD45G	9.88e-51	0.354512	0.667	0.296	1.98e-47	ExE-like	GADD45G
CDKN1C	2.88e-50	0.489036	0.744	0.393	5.76e-47	ExE-like	CDKN1C
SUCO	6.48e-50	0.413691	0.839	0.564	1.3e-46	ExE-like	SUCO
TLE41	1.35e-49	0.404682	0.935	0.773	2.7e-46	ExE-like	TLE4
YPEL2	1.37e-49	0.355622	0.676	0.275	2.74e-46	ExE-like	YPEL2
DNAJC1	6.33e-49	0.477734	0.896	0.781	1.27e-45	ExE-like	DNAJC1
SPNS2	3.04e-47	0.302003	0.607	0.223	6.08e-44	ExE-like	SPNS2
SC5D	2.09e-46	0.431617	0.97	0.888	4.18e-43	ExE-like	SC5D
IGDCC3	8.74e-46	0.369883	0.86	0.608	1.75e-42	ExE-like	IGDCC3
RHOC	2.73e-45	0.353526	0.991	0.924	5.46e-42	ExE-like	RHOC
CDC42SE1	2.99e-44	0.334983	0.893	0.592	5.98e-41	ExE-like	CDC42SE1
WBP5	1.01e-43	0.347729	1	0.996	2.02e-40	ExE-like	WBP5
DYNLL1	6.21e-43	0.284875	0.997	1	1.24e-39	ExE-like	DYNLL1
ARMCX3	1.34e-42	0.390907	0.866	0.665	2.68e-39	ExE-like	ARMCX3
NFKBIA	1.35e-42	0.342182	0.958	0.831	2.69e-39	ExE-like	NFKBIA
LINC00936	1.98e-42	0.255255	0.589	0.251	3.95e-39	ExE-like	LINC00936
STARD10	1.58e-41	0.260154	0.679	0.288	3.16e-38	ExE-like	STARD10
LIMA1	6.89e-41	0.454926	0.902	0.758	1.38e-37	ExE-like	LIMA1
SLC7A3	1.61e-40	0.353521	0.792	0.515	3.23e-37	ExE-like	SLC7A3
WFDC2	1.23e-39	0.492735	0.949	0.881	2.47e-36	ExE-like	WFDC2
ARHGAP241	2.29e-39	0.333571	0.67	0.323	4.58e-36	ExE-like	ARHGAP24
MAGI3	2.27e-38	0.364783	0.64	0.266	4.55e-35	ExE-like	MAGI3
ENPEP	3.27e-38	0.293734	0.565	0.181	6.54e-35	ExE-like	ENPEP
SCG31	9.11e-38	0.370754	0.976	0.896	1.82e-34	ExE-like	SCG3
MEST1	1.22e-37	0.440276	0.967	0.928	2.45e-34	ExE-like	MEST
TSPAN5	1.76e-37	0.302815	0.78	0.537	3.52e-34	ExE-like	TSPAN5
PDCD4	2.22e-37	0.385847	0.72	0.378	4.44e-34	ExE-like	PDCD4
TMEM30A	4.15e-37	0.326548	0.765	0.472	8.3e-34	ExE-like	TMEM30A
PPP1R2	6.13e-37	0.326106	0.908	0.74	1.23e-33	ExE-like	PPP1R2
PTS	9.82e-37	0.437634	0.946	0.866	1.96e-33	ExE-like	PTS
FUT8	2.99e-36	0.302283	0.756	0.475	5.98e-33	ExE-like	FUT8
TRPM7	3.46e-36	0.295818	0.747	0.425	6.92e-33	ExE-like	TRPM7
ZFP36L11	4.49e-36	0.38303	0.881	0.752	8.99e-33	ExE-like	ZFP36L1
CCDC34	8.86e-36	0.362347	0.949	0.891	1.77e-32	ExE-like	CCDC34
IGFBP51	1.22e-35	0.380125	0.554	0.225	2.44e-32	ExE-like	IGFBP5
SDC4	3.21e-34	0.296058	0.693	0.373	6.42e-31	ExE-like	SDC4
ID4	6.19e-33	0.269977	0.83	0.513	1.24e-29	ExE-like	ID4
CREG1	1.23e-32	0.295496	0.875	0.684	2.47e-29	ExE-like	CREG1
PDLIM2	8.33e-32	0.257202	0.851	0.629	1.67e-28	ExE-like	PDLIM2
SOCS2	1.77e-31	0.312241	0.893	0.703	3.54e-28	ExE-like	SOCS2
FN11	2.56e-31	0.376411	0.881	0.729	5.12e-28	ExE-like	FN1
KHDRBS3	5.76e-31	0.298807	0.771	0.564	1.15e-27	ExE-like	KHDRBS3
JUP	7.28e-31	0.281853	0.777	0.502	1.46e-27	ExE-like	JUP
MARK1	1.03e-30	0.302652	0.607	0.235	2.07e-27	ExE-like	MARK1
ARHGAP10	1.07e-30	0.269576	0.628	0.296	2.15e-27	ExE-like	ARHGAP10
SH3KBP1	1.21e-30	0.294906	0.61	0.259	2.42e-27	ExE-like	SH3KBP1
AK1	2.15e-30	0.335789	0.795	0.632	4.31e-27	ExE-like	AK1
TAGLN	5.43e-30	0.507974	0.818	0.642	1.09e-26	ExE-like	TAGLN
RP11-20D14.6	8.94e-30	0.353003	0.851	0.698	1.79e-26	ExE-like	RP11-20D14.6
LCP1	1.75e-29	0.366266	0.497	0.115	3.5e-26	ExE-like	LCP1
DAAM1	8.9e-29	0.322665	0.869	0.693	1.78e-25	ExE-like	DAAM1
KCNK12	1.96e-28	0.288079	0.619	0.313	3.91e-25	ExE-like	KCNK12
GAS1	2.03e-28	0.269635	0.568	0.178	4.06e-25	ExE-like	GAS1
MANBA	2.51e-28	0.25783	0.628	0.304	5.01e-25	ExE-like	MANBA
CRABP21	3.13e-28	0.310783	0.994	0.983	6.26e-25	ExE-like	CRABP2
ANKRD1	5.07e-28	0.627834	0.536	0.191	1.01e-24	ExE-like	ANKRD1
FAM110B	1.5e-27	0.264039	0.61	0.284	3e-24	ExE-like	FAM110B
EPHB6	8.95e-27	0.332523	0.613	0.289	1.79e-23	ExE-like	EPHB6
CCNG2	1.11e-26	0.264285	0.616	0.286	2.22e-23	ExE-like	CCNG2
GATA3-AS1	6.19e-26	0.275246	0.568	0.264	1.24e-22	ExE-like	GATA3-AS1
C1orf105	6.95e-26	0.37376	0.536	0.211	1.39e-22	ExE-like	C1orf105
SLCO2A1	9.8e-26	0.309513	0.598	0.268	1.96e-22	ExE-like	SLCO2A1
ZFHX3	9.61e-25	0.261037	0.521	0.197	1.92e-21	ExE-like	ZFHX3
NES1	1.75e-24	0.313759	0.914	0.812	3.51e-21	ExE-like	NES
DUSP6	6.27e-24	0.318564	0.702	0.512	1.25e-20	ExE-like	DUSP6
KRT16	2.41e-23	0.349438	0.455	0.197	4.82e-20	ExE-like	KRT16
HES11	3.12e-22	0.399009	0.866	0.794	6.24e-19	ExE-like	HES1
SLC2A1	7.22e-21	0.30979	0.798	0.659	1.44e-17	ExE-like	SLC2A1
SPIN4	1.38e-20	0.270793	0.554	0.227	2.76e-17	ExE-like	SPIN4
TPD52	1.97e-20	0.251085	0.946	0.784	3.93e-17	ExE-like	TPD52
PRSS12	7.2e-20	0.275749	0.554	0.245	1.44e-16	ExE-like	PRSS12
TCF4	7.46e-20	0.267718	0.869	0.769	1.49e-16	ExE-like	TCF4
RNF43	3.09e-18	0.25729	0.521	0.238	6.19e-15	ExE-like	RNF43
MSMO1	5.86e-18	0.273583	0.961	0.913	1.17e-14	ExE-like	MSMO1
SPARCL1	2.47e-17	0.658162	0.473	0.151	4.94e-14	ExE-like	SPARCL1
MSX1	1.83e-16	0.2695	0.628	0.399	3.65e-13	ExE-like	MSX1
ZMAT4	2.17e-16	0.268789	0.512	0.23	4.35e-13	ExE-like	ZMAT4
SH3BP5	8.82e-16	0.251385	0.524	0.291	1.76e-12	ExE-like	SH3BP5
ENC11	1.4e-15	0.29165	0.762	0.584	2.79e-12	ExE-like	ENC1
ARL6IP1	2.62e-15	0.275466	0.997	0.986	5.25e-12	ExE-like	ARL6IP1
NTS2	8.96e-14	0.300699	0.997	0.991	1.79e-10	ExE-like	NTS
FABP7	0.00488314	0.262484	0.69	0.65	1	ExE-like	FABP7
